# Ecology and molecular targets of hypermutation in the global microbiome

**DOI:** 10.1101/2020.04.01.020958

**Authors:** Simon Roux, Blair G. Paul, Sarah C. Bagby, Michelle A. Allen, Graeme Attwood, Ricardo Cavicchioli, Ludmila Chistoserdova, Steven J. Hallam, Maria E. Hernandez, Matthias Hess, Wen-Tso Liu, Michelle A. O’Malley, Xuefeng Peng, Virginia I. Rich, Scott Saleska, Emiley A. Eloe-Fadrosh

**Affiliations:** DOE Joint Genome Institute, Berkeley, CA; Marine Biological Laboratory, Woods Hole, MA; Case Western Reserve University, Cleveland, OH; The University of New South Wales, Sydney, New South Wales, Australia; AgResearch Limited, Grasslands Research Centre, Palmerston North, New Zealand; University of Washington, Seattle, WA; Department of Microbiology & Immunology, University of British Columbia, Vancouver, Canada; Graduate Program in Bioinformatics, University of British Columbia, Genome Sciences Centre, Vancouver, Canada; Genome Science and Technology Program, University of British Columbia, Vancouver, Canada; Life Sciences Institute, University of British Columbia, Vancouver, Canada; ECOSCOPE Training Program, University of British Columbia, Vancouver, Canada; Instituto de Ecología A.C. Red de Manejo Biotechnológico de Recursos. Xalapa, Veracruz, México; University of California Davis, Davis, CA; University of Illinois at Urbana-Champaign, Urbana, IL; Department of Chemical Engineering, University of California Santa Barbara, Santa Barbara, CA; Marine Science Institute, University of California Santa Barbara, Santa Barbara, CA; Ohio State University, Columbus, OH; University of Arizona, Tucson, AZ

**Author notes:** Correspondence to &.

## Abstract

Changes in the sequence of an organism’s genome, i.e. mutations, are the raw material of evolution^1^. The frequency and location of mutations can be constrained by specific molecular mechanisms, such as Diversity-generating retroelements (DGRs)^2–4^. DGRs introduce mutations in specific target genes, and were characterized from several cultivated bacteria and bacteriophages^2^. Whilst a larger diversity of DGR loci has been identified in genomic data from environmental samples, i.e. metagenomes, the ecological role of these DGRs and their associated evolutionary drivers remain poorly understood^5–7^. Here we built and analyzed an extensive dataset of >30,000 metagenome-derived DGRs, and determine that DGRs have a single evolutionary origin and a universal bias towards adenine mutations. We further identified six major lineages of DGRs, each associated with a specific ecological niche defined as a genome type, i.e. whether the DGR is encoded on a viral or cellular genome, a limited set of taxa and environments, and a distinct type of target. Finally, we leverage read mapping and metagenomic time series to demonstrate that DGRs are consistently and broadly active, and responsible for >10% of all amino acid changes in some organisms at a conservative estimate. Overall, these results highlight the strong constraints under which DGRs diversify and expand, and elucidate several distinct roles these elements play in natural communities and in shaping microbial community structure and function in our environment.
