## Supplementary material for "Ecology and molecular targets of hypermutation in the global microbiome": Table S6

### Sheet: Table_longitudinal
Dataset type	Dataset	Publication doi (if available)	Sample ID (IMG Taxon_oid when available)	Subject	Time point
Human_microbiome	Human_gut_infant	https://doi.org/10.1016/j.chom.2015.04.004	3300014535	7	7_12M
Human_microbiome	Human_gut_infant	https://doi.org/10.1016/j.chom.2015.04.004	3300014515	7	7_4M
Human_microbiome	Human_gut_infant	https://doi.org/10.1016/j.chom.2015.04.004	3300014512	7	7_B
Human_microbiome	Human_gut_infant	https://doi.org/10.1016/j.chom.2015.04.004	3300014557	51	51_12M
Human_microbiome	Human_gut_infant	https://doi.org/10.1016/j.chom.2015.04.004	3300014522	51	51_4M
Human_microbiome	Human_gut_infant	https://doi.org/10.1016/j.chom.2015.04.004	3300014528	70	70_4M
Human_microbiome	Human_gut_infant	https://doi.org/10.1016/j.chom.2015.04.004	3300014525	70	70_B
Human_microbiome	Human_gut_infant	https://doi.org/10.1016/j.chom.2015.04.004	3300014529	78	78_4M
Human_microbiome	Human_gut_infant	https://doi.org/10.1016/j.chom.2015.04.004	3300014511	78	78_B
Human_microbiome	Human_gut_infant	https://doi.org/10.1016/j.chom.2015.04.004	3300014565	82	82_12M
Human_microbiome	Human_gut_infant	https://doi.org/10.1016/j.chom.2015.04.004	3300014539	82	82_4M
Human_microbiome	Human_gut_infant	https://doi.org/10.1016/j.chom.2015.04.004	3300014516	82	82_B
Human_microbiome	Human_gut_infant	https://doi.org/10.1016/j.chom.2015.04.004	3300014543	511	511_12M
Human_microbiome	Human_gut_infant	https://doi.org/10.1016/j.chom.2015.04.004	3300014530	511	511_4M
Human_microbiome	Human_gut_infant	https://doi.org/10.1016/j.chom.2015.04.004	3300014521	511	511_B
Human_microbiome	Human_gut_infant	https://doi.org/10.1016/j.chom.2015.04.004	3300014532	521	521_12M
Human_microbiome	Human_gut_infant	https://doi.org/10.1016/j.chom.2015.04.004	3300014527	521	521_4M
Human_microbiome	Human_gut_infant	https://doi.org/10.1016/j.chom.2015.04.004	3300014953	546	546_12M
Human_microbiome	Human_gut_infant	https://doi.org/10.1016/j.chom.2015.04.004	3300014927	546	546_4M
Human_microbiome	Human_gut_infant	https://doi.org/10.1016/j.chom.2015.04.004	3300014731	549	549_4M
Human_microbiome	Human_gut_infant	https://doi.org/10.1016/j.chom.2015.04.004	3300014721	549	549_B
Human_microbiome	Human_gut_infant	https://doi.org/10.1016/j.chom.2015.04.004	3300014752	591	591_12M
Human_microbiome	Human_gut_infant	https://doi.org/10.1016/j.chom.2015.04.004	3300014921	591	591_4M
Human_microbiome	Human_gut_infant	https://doi.org/10.1016/j.chom.2015.04.004	3300014935	598	598_12M
Human_microbiome	Human_gut_infant	https://doi.org/10.1016/j.chom.2015.04.004	3300014970	598	598_4M
Human_microbiome	Human_gut_infant	https://doi.org/10.1016/j.chom.2015.04.004	3300014594	599	599_4M
Human_microbiome	Human_gut_infant	https://doi.org/10.1016/j.chom.2015.04.004	3300014895	599	599_B
Human_microbiome	Human_gut_infant	https://doi.org/10.1016/j.chom.2015.04.004	3300014940	626	626_12M
Human_microbiome	Human_gut_infant	https://doi.org/10.1016/j.chom.2015.04.004	3300014922	626	626_4M
Human_microbiome	Human_gut_infant	https://doi.org/10.1016/j.chom.2015.04.004	3300014950	637	637_12M
Human_microbiome	Human_gut_infant	https://doi.org/10.1016/j.chom.2015.04.004	3300014520	637	637_4M
North_American_Lakes	Trout_Bog_Lake	https://doi.org/10.1038/ismej.2015.241	IHTO	tb_epi	tb_epi01Jul08
North_American_Lakes	Trout_Bog_Lake	https://doi.org/10.1038/ismej.2015.241	IHTY	tb_epi	tb_epi01Oct07
North_American_Lakes	Trout_Bog_Lake	https://doi.org/10.1038/ismej.2015.241	HZIF	tb_epi	tb_epi03Jun09
North_American_Lakes	Trout_Bog_Lake	https://doi.org/10.1038/ismej.2015.241	IHSX	tb_epi	tb_epi04Oct08
North_American_Lakes	Trout_Bog_Lake	https://doi.org/10.1038/ismej.2015.241	IHTU	tb_epi	tb_epi05Nov07
North_American_Lakes	Trout_Bog_Lake	https://doi.org/10.1038/ismej.2015.241	IHUW	tb_epi	tb_epi07Jun07
North_American_Lakes	Trout_Bog_Lake	https://doi.org/10.1038/ismej.2015.241	IHUY	tb_epi	tb_epi12Jul07
North_American_Lakes	Trout_Bog_Lake	https://doi.org/10.1038/ismej.2015.241	IHTX	tb_epi	tb_epi14Nov07
North_American_Lakes	Trout_Bog_Lake	https://doi.org/10.1038/ismej.2015.241	IHTW	tb_epi	tb_epi16Oct07
North_American_Lakes	Trout_Bog_Lake	https://doi.org/10.1038/ismej.2015.241	IHSC	tb_epi	tb_epi17Sep07
North_American_Lakes	Trout_Bog_Lake	https://doi.org/10.1038/ismej.2015.241	HZHX	tb_epi	tb_epi18Aug09
North_American_Lakes	Trout_Bog_Lake	https://doi.org/10.1038/ismej.2015.241	IHTF	tb_epi	tb_epi19Aug08
North_American_Lakes	Trout_Bog_Lake	https://doi.org/10.1038/ismej.2015.241	IHSO	tb_epi	tb_epi23Oct08
North_American_Lakes	Trout_Bog_Lake	https://doi.org/10.1038/ismej.2015.241	IHTN	tb_epi	tb_epi24Jun08
North_American_Lakes	Trout_Bog_Lake	https://doi.org/10.1038/ismej.2015.241	IHSY	tb_epi	tb_epi29Jul08
North_American_Lakes	Trout_Bog_Lake	https://doi.org/10.1038/ismej.2015.241	IHSU	tb_epi	tb_epi29May09
North_American_Lakes	Trout_Bog_Lake	https://doi.org/10.1038/ismej.2015.241	IHTP	tb_epi	tb_epi30Apr08
North_American_Lakes	Trout_Bog_Lake	https://doi.org/10.1038/ismej.2015.241	IHWN	tb_hypo	tb_hypo 02Jul07
North_American_Lakes	Trout_Bog_Lake	https://doi.org/10.1038/ismej.2015.241	IHUH	tb_hypo	tb_hypo 03Aug09
North_American_Lakes	Trout_Bog_Lake	https://doi.org/10.1038/ismej.2015.241	HZHZ	tb_hypo	tb_hypo 03Jun09
North_American_Lakes	Trout_Bog_Lake	https://doi.org/10.1038/ismej.2015.241	IHWP	tb_hypo	tb_hypo 04Oct08
North_American_Lakes	Trout_Bog_Lake	https://doi.org/10.1038/ismej.2015.241	H0600	tb_hypo	tb_hypo 05Jul12
North_American_Lakes	Trout_Bog_Lake	https://doi.org/10.1038/ismej.2015.241	IHXN	tb_hypo	tb_hypo 05Nov07
North_American_Lakes	Trout_Bog_Lake	https://doi.org/10.1038/ismej.2015.241	IHUP	tb_hypo	tb_hypo 07Jul09
North_American_Lakes	Trout_Bog_Lake	https://doi.org/10.1038/ismej.2015.241	IHWF	tb_hypo	tb_hypo 07Jun07
North_American_Lakes	Trout_Bog_Lake	https://doi.org/10.1038/ismej.2015.241	H0598	tb_hypo	tb_hypo 07Jun12
North_American_Lakes	Trout_Bog_Lake	https://doi.org/10.1038/ismej.2015.241	H0609	tb_hypo	tb_hypo 08Aug13
North_American_Lakes	Trout_Bog_Lake	https://doi.org/10.1038/ismej.2015.241	H0604	tb_hypo	tb_hypo 08Jun13
North_American_Lakes	Trout_Bog_Lake	https://doi.org/10.1038/ismej.2015.241	IHSA	tb_hypo	tb_hypo 09Aug07
North_American_Lakes	Trout_Bog_Lake	https://doi.org/10.1038/ismej.2015.241	IHXX	tb_hypo	tb_hypo 09Sep08
North_American_Lakes	Trout_Bog_Lake	https://doi.org/10.1038/ismej.2015.241	H0603	tb_hypo	tb_hypo 10Aug12
North_American_Lakes	Trout_Bog_Lake	https://doi.org/10.1038/ismej.2015.241	IHWB	tb_hypo	tb_hypo 10Sep07
North_American_Lakes	Trout_Bog_Lake	https://doi.org/10.1038/ismej.2015.241	H0591	tb_hypo	tb_hypo 11Aug05
North_American_Lakes	Trout_Bog_Lake	https://doi.org/10.1038/ismej.2015.241	H0607	tb_hypo	tb_hypo 11Jul13
North_American_Lakes	Trout_Bog_Lake	https://doi.org/10.1038/ismej.2015.241	IHXF	tb_hypo	tb_hypo 12Aug08
North_American_Lakes	Trout_Bog_Lake	https://doi.org/10.1038/ismej.2015.241	IHWG	tb_hypo	tb_hypo 12Jul07
North_American_Lakes	Trout_Bog_Lake	https://doi.org/10.1038/ismej.2015.241	H0601	tb_hypo	tb_hypo 12Jul12
North_American_Lakes	Trout_Bog_Lake	https://doi.org/10.1038/ismej.2015.241	H0589	tb_hypo	tb_hypo 13Jul05
North_American_Lakes	Trout_Bog_Lake	https://doi.org/10.1038/ismej.2015.241	IHUA	tb_hypo	tb_hypo 13Jul09
North_American_Lakes	Trout_Bog_Lake	https://doi.org/10.1038/ismej.2015.241	IHUS	tb_hypo	tb_hypo 13Jun07
North_American_Lakes	Trout_Bog_Lake	https://doi.org/10.1038/ismej.2015.241	IHXW	tb_hypo	tb_hypo 14Nov07
North_American_Lakes	Trout_Bog_Lake	https://doi.org/10.1038/ismej.2015.241	IHXP	tb_hypo	tb_hypo 15Jul08
North_American_Lakes	Trout_Bog_Lake	https://doi.org/10.1038/ismej.2015.241	IHXY	tb_hypo	tb_hypo 15Jun09
North_American_Lakes	Trout_Bog_Lake	https://doi.org/10.1038/ismej.2015.241	IHXO	tb_hypo	tb_hypo 16Oct07
North_American_Lakes	Trout_Bog_Lake	https://doi.org/10.1038/ismej.2015.241	IHWU	tb_hypo	tb_hypo 17Sep07
North_American_Lakes	Trout_Bog_Lake	https://doi.org/10.1038/ismej.2015.241	HZIC	tb_hypo	tb_hypo 18Aug09
North_American_Lakes	Trout_Bog_Lake	https://doi.org/10.1038/ismej.2015.241	H0608	tb_hypo	tb_hypo 18Jul13
North_American_Lakes	Trout_Bog_Lake	https://doi.org/10.1038/ismej.2015.241	IHWA	tb_hypo	tb_hypo 20Aug07
North_American_Lakes	Trout_Bog_Lake	https://doi.org/10.1038/ismej.2015.241	H0605	tb_hypo	tb_hypo 20Jun13
North_American_Lakes	Trout_Bog_Lake	https://doi.org/10.1038/ismej.2015.241	H0599	tb_hypo	tb_hypo 21Jun12
North_American_Lakes	Trout_Bog_Lake	https://doi.org/10.1038/ismej.2015.241	IHXT	tb_hypo	tb_hypo 22Jul08
North_American_Lakes	Trout_Bog_Lake	https://doi.org/10.1038/ismej.2015.241	IHPY	tb_hypo	tb_hypo 22May08
North_American_Lakes	Trout_Bog_Lake	https://doi.org/10.1038/ismej.2015.241	IHUN	tb_hypo	tb_hypo 23Jun09
North_American_Lakes	Trout_Bog_Lake	https://doi.org/10.1038/ismej.2015.241	IHPN	tb_hypo	tb_hypo 23Oct08
North_American_Lakes	Trout_Bog_Lake	https://doi.org/10.1038/ismej.2015.241	IHXS	tb_hypo	tb_hypo 25Aug08
North_American_Lakes	Trout_Bog_Lake	https://doi.org/10.1038/ismej.2015.241	IHWH	tb_hypo	tb_hypo 25Jul07
North_American_Lakes	Trout_Bog_Lake	https://doi.org/10.1038/ismej.2015.241	H0602	tb_hypo	tb_hypo 26Jul12
North_American_Lakes	Trout_Bog_Lake	https://doi.org/10.1038/ismej.2015.241	IHWY	tb_hypo	tb_hypo 27Aug07
North_American_Lakes	Trout_Bog_Lake	https://doi.org/10.1038/ismej.2015.241	H0590	tb_hypo	tb_hypo 27Jul05
North_American_Lakes	Trout_Bog_Lake	https://doi.org/10.1038/ismej.2015.241	IHUC	tb_hypo	tb_hypo 27Jul09
North_American_Lakes	Trout_Bog_Lake	https://doi.org/10.1038/ismej.2015.241	IHWI	tb_hypo	tb_hypo 27Jun07
North_American_Lakes	Trout_Bog_Lake	https://doi.org/10.1038/ismej.2015.241	H0606	tb_hypo	tb_hypo 27Jun13
North_American_Lakes	Trout_Bog_Lake	https://doi.org/10.1038/ismej.2015.241	IHXI	tb_hypo	tb_hypo 28May07
North_American_Lakes	Trout_Bog_Lake	https://doi.org/10.1038/ismej.2015.241	IHXH	tb_hypo	tb_hypo 29Jul08
North_American_Lakes	Trout_Bog_Lake	https://doi.org/10.1038/ismej.2015.241	IHUO	tb_hypo	tb_hypo 29Jun09
North_American_Lakes	Trout_Bog_Lake	https://doi.org/10.1038/ismej.2015.241	IHSB	tb_hypo	tb_hypo 29May08
North_American_Lakes	Trout_Bog_Lake	https://doi.org/10.1038/ismej.2015.241	IHUZ	tb_hypo	tb_hypo 31Jul07
Human_microbiome	HMP_stool	https://doi.org/10.1038/nature23889	3300008272	158337416	158337416_1
Human_microbiome	HMP_stool	https://doi.org/10.1038/nature23889	3300007361	158337416	158337416_2
Human_microbiome	HMP_stool	https://doi.org/10.1038/nature23889	3300008268	158499257	158499257_1
Human_microbiome	HMP_stool	https://doi.org/10.1038/nature23889	3300007360	158499257	158499257_2
Human_microbiome	HMP_stool	https://doi.org/10.1038/nature23889	3300008551	158802708	158802708_1
Human_microbiome	HMP_stool	https://doi.org/10.1038/nature23889	3300007305	158802708	158802708_2
Human_microbiome	HMP_stool	https://doi.org/10.1038/nature23889	3300006252	158883629	158883629_1
Human_microbiome	HMP_stool	https://doi.org/10.1038/nature23889	3300007313	158883629	158883629_2
Human_microbiome	HMP_stool	https://doi.org/10.1038/nature23889	7000000112	158944319	158944319_1
Human_microbiome	HMP_stool	https://doi.org/10.1038/nature23889	3300008100	158944319	158944319_2
Human_microbiome	HMP_stool	https://doi.org/10.1038/nature23889	3300008132	159207311	159207311_1
Human_microbiome	HMP_stool	https://doi.org/10.1038/nature23889	7000000032	159207311	159207311_2
Human_microbiome	HMP_stool	https://doi.org/10.1038/nature23889	3300008060	159227541	159227541_1
Human_microbiome	HMP_stool	https://doi.org/10.1038/nature23889	3300008101	159227541	159227541_2
Human_microbiome	HMP_stool	https://doi.org/10.1038/nature23889	3300007641	159227541	159227541_3
Human_microbiome	HMP_stool	https://doi.org/10.1038/nature23889	3300007312	159247771	159247771_1
Human_microbiome	HMP_stool	https://doi.org/10.1038/nature23889	3300006258	159247771	159247771_2
Human_microbiome	HMP_stool	https://doi.org/10.1038/nature23889	3300006499	159268001	159268001_1
Human_microbiome	HMP_stool	https://doi.org/10.1038/nature23889	3300007802	159268001	159268001_2
Human_microbiome	HMP_stool	https://doi.org/10.1038/nature23889	3300008499	159490532	159490532_1
Human_microbiome	HMP_stool	https://doi.org/10.1038/nature23889	3300008482	159490532	159490532_2
Human_microbiome	HMP_stool	https://doi.org/10.1038/nature23889	3300007288	159510762	159510762_1
Human_microbiome	HMP_stool	https://doi.org/10.1038/nature23889	3300008058	159510762	159510762_2
Human_microbiome	HMP_stool	https://doi.org/10.1038/nature23889	3300008260	159551223	159551223_1
Human_microbiome	HMP_stool	https://doi.org/10.1038/nature23889	3300007717	159551223	159551223_2
Human_microbiome	HMP_stool	https://doi.org/10.1038/nature23889	3300008712	159571453	159571453_1
Human_microbiome	HMP_stool	https://doi.org/10.1038/nature23889	3300008299	159571453	159571453_2
Human_microbiome	HMP_stool	https://doi.org/10.1038/nature23889	7000000053	159591683	159591683_1
Human_microbiome	HMP_stool	https://doi.org/10.1038/nature23889	3300007062	159591683	159591683_2
Human_microbiome	HMP_stool	https://doi.org/10.1038/nature23889	3300006312	159753524	159753524_2
Human_microbiome	HMP_stool	https://doi.org/10.1038/nature23889	3300008676	159753524	159753524_3
Human_microbiome	HMP_stool	https://doi.org/10.1038/nature23889	3300008491	159814214	159814214_1
Human_microbiome	HMP_stool	https://doi.org/10.1038/nature23889	3300007804	159814214	159814214_2
Human_microbiome	HMP_stool	https://doi.org/10.1038/nature23889	3300007705	160158126	160158126_1
Human_microbiome	HMP_stool	https://doi.org/10.1038/nature23889	3300007798	160158126	160158126_2
Human_microbiome	HMP_stool	https://doi.org/10.1038/nature23889	3300007975	246515023	246515023_1
Human_microbiome	HMP_stool	https://doi.org/10.1038/nature23889	3300007055	246515023	246515023_2
Human_microbiome	HMP_stool	https://doi.org/10.1038/nature23889	3300008461	370425937	370425937_1
Human_microbiome	HMP_stool	https://doi.org/10.1038/nature23889	3300008350	370425937	370425937_2
Human_microbiome	HMP_stool	https://doi.org/10.1038/nature23889	7000000093	638754422	638754422_1
Human_microbiome	HMP_stool	https://doi.org/10.1038/nature23889	7000000690	638754422	638754422_2
Human_microbiome	HMP_stool	https://doi.org/10.1038/nature23889	3300007524	763496533	763496533_1
Human_microbiome	HMP_stool	https://doi.org/10.1038/nature23889	3300008744	763496533	763496533_2
Human_microbiome	HMP_stool	https://doi.org/10.1038/nature23889	3300008620	763536994	763536994_1
Human_microbiome	HMP_stool	https://doi.org/10.1038/nature23889	3300007184	763536994	763536994_2
Human_microbiome	HMP_stool	https://doi.org/10.1038/nature23889	3300008385	763536994	763536994_3
Human_microbiome	HMP_stool	https://doi.org/10.1038/nature23889	3300007742	763577454	763577454_1
Human_microbiome	HMP_stool	https://doi.org/10.1038/nature23889	3300008479	763577454	763577454_2
Human_microbiome	HMP_stool	https://doi.org/10.1038/nature23889	3300008725	763678604	763678604_1
Human_microbiome	HMP_stool	https://doi.org/10.1038/nature23889	3300007714	763678604	763678604_2
Human_microbiome	HMP_stool	https://doi.org/10.1038/nature23889	3300008733	763759525	763759525_1
Human_microbiome	HMP_stool	https://doi.org/10.1038/nature23889	3300006476	763759525	763759525_2
Human_microbiome	HMP_stool	https://doi.org/10.1038/nature23889	3300008301	763820215	763820215_1
Human_microbiome	HMP_stool	https://doi.org/10.1038/nature23889	7000000559	763820215	763820215_2
Human_microbiome	HMP_stool	https://doi.org/10.1038/nature23889	3300007498	763840445	763840445_1
Human_microbiome	HMP_stool	https://doi.org/10.1038/nature23889	3300008728	763840445	763840445_2
Human_microbiome	HMP_stool	https://doi.org/10.1038/nature23889	3300008077	763860675	763860675_1
Human_microbiome	HMP_stool	https://doi.org/10.1038/nature23889	3300007793	763860675	763860675_2
Human_microbiome	HMP_stool	https://doi.org/10.1038/nature23889	3300008571	763901136	763901136_1
Human_microbiome	HMP_stool	https://doi.org/10.1038/nature23889	3300008640	763901136	763901136_2
Human_microbiome	HMP_stool	https://doi.org/10.1038/nature23889	3300008421	763961826	763961826_1
Human_microbiome	HMP_stool	https://doi.org/10.1038/nature23889	7000000410	763961826	763961826_2
Human_microbiome	HMP_stool	https://doi.org/10.1038/nature23889	3300008705	763982056	763982056_1
Human_microbiome	HMP_stool	https://doi.org/10.1038/nature23889	3300008478	763982056	763982056_2
Human_microbiome	HMP_stool	https://doi.org/10.1038/nature23889	3300007806	764042746	764042746_1
Human_microbiome	HMP_stool	https://doi.org/10.1038/nature23889	3300008383	764042746	764042746_2
Human_microbiome	HMP_stool	https://doi.org/10.1038/nature23889	3300007796	764143897	764143897_1
Human_microbiome	HMP_stool	https://doi.org/10.1038/nature23889	7000000570	764143897	764143897_2
Human_microbiome	HMP_stool	https://doi.org/10.1038/nature23889	3300008360	764224817	764224817_1
Human_microbiome	HMP_stool	https://doi.org/10.1038/nature23889	7000000262	764224817	764224817_2
Human_microbiome	HMP_stool	https://doi.org/10.1038/nature23889	3300008361	764325968	764325968_1
Human_microbiome	HMP_stool	https://doi.org/10.1038/nature23889	3300007797	764325968	764325968_2
Human_microbiome	HMP_stool	https://doi.org/10.1038/nature23889	3300008063	764447348	764447348_1
Human_microbiome	HMP_stool	https://doi.org/10.1038/nature23889	7000000107	764447348	764447348_2
Human_microbiome	HMP_stool	https://doi.org/10.1038/nature23889	3300008520	764487809	764487809_1
Human_microbiome	HMP_stool	https://doi.org/10.1038/nature23889	3300008672	764487809	764487809_2
Human_microbiome	HMP_stool	https://doi.org/10.1038/nature23889	3300008726	764669880	764669880_1
Human_microbiome	HMP_stool	https://doi.org/10.1038/nature23889	3300008149	764669880	764669880_2
Human_microbiome	HMP_stool	https://doi.org/10.1038/nature23889	3300007292	765094712	765094712_1
Human_microbiome	HMP_stool	https://doi.org/10.1038/nature23889	3300008129	765094712	765094712_2
Human_microbiome	HMP_stool	https://doi.org/10.1038/nature23889	3300007530	809635352	809635352_1
Human_microbiome	HMP_stool	https://doi.org/10.1038/nature23889	3300008692	809635352	809635352_2
North_American_Lakes	Lake_Mendota	https://doi.org/10.1038/s41467-017-01086-2	PUAP	Mendota	Mendota02Jun10
North_American_Lakes	Lake_Mendota	https://doi.org/10.1038/s41467-017-01086-2	CXSC	Mendota	Mendota03Jul08
North_American_Lakes	Lake_Mendota	https://doi.org/10.1038/s41467-017-01086-2	CXSH	Mendota	Mendota05Aug08
North_American_Lakes	Lake_Mendota	https://doi.org/10.1038/s41467-017-01086-2	CXOT	Mendota	Mendota05May10
North_American_Lakes	Lake_Mendota	https://doi.org/10.1038/s41467-017-01086-2	PTYX	Mendota	Mendota05Nov12
North_American_Lakes	Lake_Mendota	https://doi.org/10.1038/s41467-017-01086-2	PTYC	Mendota	Mendota06Jul10
North_American_Lakes	Lake_Mendota	https://doi.org/10.1038/s41467-017-01086-2	PTZC	Mendota	Mendota07Jul09
North_American_Lakes	Lake_Mendota	https://doi.org/10.1038/s41467-017-01086-2	CSGY	Mendota	Mendota08Oct08
North_American_Lakes	Lake_Mendota	https://doi.org/10.1038/s41467-017-01086-2	CXSP	Mendota	Mendota09Jul08
North_American_Lakes	Lake_Mendota	https://doi.org/10.1038/s41467-017-01086-2	PTYT	Mendota	Mendota09Nov12
North_American_Lakes	Lake_Mendota	https://doi.org/10.1038/s41467-017-01086-2	PUAA	Mendota	Mendota10Aug09
North_American_Lakes	Lake_Mendota	https://doi.org/10.1038/s41467-017-01086-2	PTYB	Mendota	Mendota12Jul11
North_American_Lakes	Lake_Mendota	https://doi.org/10.1038/s41467-017-01086-2	CSGW	Mendota	Mendota12Sep08
North_American_Lakes	Lake_Mendota	https://doi.org/10.1038/s41467-017-01086-2	CSGT	Mendota	Mendota13Aug08
North_American_Lakes	Lake_Mendota	https://doi.org/10.1038/s41467-017-01086-2	PTXN	Mendota	Mendota13Jul12
North_American_Lakes	Lake_Mendota	https://doi.org/10.1038/s41467-017-01086-2	PUAO	Mendota	Mendota13Oct10
North_American_Lakes	Lake_Mendota	https://doi.org/10.1038/s41467-017-01086-2	CXPY	Mendota	Mendota13Sep08
North_American_Lakes	Lake_Mendota	https://doi.org/10.1038/s41467-017-01086-2	PUAH	Mendota	Mendota13Sep09
North_American_Lakes	Lake_Mendota	https://doi.org/10.1038/s41467-017-01086-2	PUBG	Mendota	Mendota13Sep12
North_American_Lakes	Lake_Mendota	https://doi.org/10.1038/s41467-017-01086-2	PUBC	Mendota	Mendota14Nov09
North_American_Lakes	Lake_Mendota	https://doi.org/10.1038/s41467-017-01086-2	HZIB	Mendota	Mendota15Jun10
North_American_Lakes	Lake_Mendota	https://doi.org/10.1038/s41467-017-01086-2	CSNS	Mendota	Mendota16Jul10
North_American_Lakes	Lake_Mendota	https://doi.org/10.1038/s41467-017-01086-2	PTZN	Mendota	Mendota16Nov12
North_American_Lakes	Lake_Mendota	https://doi.org/10.1038/s41467-017-01086-2	PTYY	Mendota	Mendota17Jul12
North_American_Lakes	Lake_Mendota	https://doi.org/10.1038/s41467-017-01086-2	CXSN	Mendota	Mendota17Oct08
North_American_Lakes	Lake_Mendota	https://doi.org/10.1038/s41467-017-01086-2	CSCX	Mendota	Mendota18Jul08
North_American_Lakes	Lake_Mendota	https://doi.org/10.1038/s41467-017-01086-2	CSNB	Mendota	Mendota19Jul08
North_American_Lakes	Lake_Mendota	https://doi.org/10.1038/s41467-017-01086-2	PUAU	Mendota	Mendota19Nov10
North_American_Lakes	Lake_Mendota	https://doi.org/10.1038/s41467-017-01086-2	CXON	Mendota	Mendota20Aug08
North_American_Lakes	Lake_Mendota	https://doi.org/10.1038/s41467-017-01086-2	PTXC	Mendota	Mendota20Jul12
North_American_Lakes	Lake_Mendota	https://doi.org/10.1038/s41467-017-01086-2	CXPU	Mendota	Mendota20May10
North_American_Lakes	Lake_Mendota	https://doi.org/10.1038/s41467-017-01086-2	CXPP	Mendota	Mendota21Jul08
North_American_Lakes	Lake_Mendota	https://doi.org/10.1038/s41467-017-01086-2	PUAG	Mendota	Mendota21Jun10
North_American_Lakes	Lake_Mendota	https://doi.org/10.1038/s41467-017-01086-2	CSGH	Mendota	Mendota23Jul08
North_American_Lakes	Lake_Mendota	https://doi.org/10.1038/s41467-017-01086-2	PTYG	Mendota	Mendota25Jul11
North_American_Lakes	Lake_Mendota	https://doi.org/10.1038/s41467-017-01086-2	CSCW	Mendota	Mendota25Sep08
North_American_Lakes	Lake_Mendota	https://doi.org/10.1038/s41467-017-01086-2	PUAC	Mendota	Mendota26Aug09
North_American_Lakes	Lake_Mendota	https://doi.org/10.1038/s41467-017-01086-2	CSNA	Mendota	Mendota26Jun08
North_American_Lakes	Lake_Mendota	https://doi.org/10.1038/s41467-017-01086-2	PTZG	Mendota	Mendota26Jun09
North_American_Lakes	Lake_Mendota	https://doi.org/10.1038/s41467-017-01086-2	CSHY	Mendota	Mendota27Aug08
North_American_Lakes	Lake_Mendota	https://doi.org/10.1038/s41467-017-01086-2	PTYA	Mendota	Mendota28Jun11
North_American_Lakes	Lake_Mendota	https://doi.org/10.1038/s41467-017-01086-2	HZIA	Mendota	Mendota29Oct10
North_American_Lakes	Lake_Mendota	https://doi.org/10.1038/s41467-017-01086-2	PTZB	Mendota	Mendota30Jul09
North_American_Lakes	Lake_Mendota	https://doi.org/10.1038/s41467-017-01086-2	PUAZ	Mendota	Mendota30Nov11
Human_microbiome	Human_gut_diet	https://doi.org/10.1371/journal.pone.0149564	3300014783	AS43	AS43_12
Human_microbiome	Human_gut_diet	https://doi.org/10.1371/journal.pone.0149564	3300014769	AS43	AS43_18
Human_microbiome	Human_gut_diet	https://doi.org/10.1371/journal.pone.0149564	3300014541	AS44	AS44_12
Human_microbiome	Human_gut_diet	https://doi.org/10.1371/journal.pone.0149564	3300014696	AS44	AS44_18
Human_microbiome	Human_gut_diet	https://doi.org/10.1371/journal.pone.0149564	3300014558	AS44	AS44_24
Human_microbiome	Human_gut_diet	https://doi.org/10.1371/journal.pone.0149564	3300014952	AS44	AS44_3
Human_microbiome	Human_gut_diet	https://doi.org/10.1371/journal.pone.0149564	3300014540	AS44	AS44_6
Human_microbiome	Human_gut_diet	https://doi.org/10.1371/journal.pone.0149564	3300014799	AS45	AS45_0
Human_microbiome	Human_gut_diet	https://doi.org/10.1371/journal.pone.0149564	3300014545	AS45	AS45_12
Human_microbiome	Human_gut_diet	https://doi.org/10.1371/journal.pone.0149564	3300014563	AS45	AS45_24
Human_microbiome	Human_gut_diet	https://doi.org/10.1371/journal.pone.0149564	3300014791	AS45	AS45_6
Human_microbiome	Human_gut_diet	https://doi.org/10.1371/journal.pone.0149564	3300014754	AS50	AS50_0
Human_microbiome	Human_gut_diet	https://doi.org/10.1371/journal.pone.0149564	3300014744	AS50	AS50_12
Human_microbiome	Human_gut_diet	https://doi.org/10.1371/journal.pone.0149564	3300014789	AS50	AS50_18
Human_microbiome	Human_gut_diet	https://doi.org/10.1371/journal.pone.0149564	3300014790	AS50	AS50_24
Human_microbiome	Human_gut_diet	https://doi.org/10.1371/journal.pone.0149564	3300014956	AS50	AS50_3
Human_microbiome	Human_gut_diet	https://doi.org/10.1371/journal.pone.0149564	3300014794	AS50	AS50_6
Human_microbiome	Human_gut_diet	https://doi.org/10.1371/journal.pone.0149564	3300014549	AS51	AS51_0
Human_microbiome	Human_gut_diet	https://doi.org/10.1371/journal.pone.0149564	3300014560	AS51	AS51_12
Human_microbiome	Human_gut_diet	https://doi.org/10.1371/journal.pone.0149564	3300014793	AS51	AS51_18
Human_microbiome	Human_gut_diet	https://doi.org/10.1371/journal.pone.0149564	3300014762	AS51	AS51_24
Human_microbiome	Human_gut_diet	https://doi.org/10.1371/journal.pone.0149564	3300014760	AS51	AS51_6
Human_microbiome	Human_gut_diet	https://doi.org/10.1371/journal.pone.0149564	3300014551	AS53	AS53_0
Human_microbiome	Human_gut_diet	https://doi.org/10.1371/journal.pone.0149564	3300014778	AS53	AS53_18
Human_microbiome	Human_gut_diet	https://doi.org/10.1371/journal.pone.0149564	3300014958	AS53	AS53_24
Human_microbiome	Human_gut_diet	https://doi.org/10.1371/journal.pone.0149564	3300014757	AS53	AS53_3
Human_microbiome	Human_gut_diet	https://doi.org/10.1371/journal.pone.0149564	3300014562	AS53	AS53_6
Human_microbiome	Human_gut_diet	https://doi.org/10.1371/journal.pone.0149564	3300014788	AS56	AS56_0
Human_microbiome	Human_gut_diet	https://doi.org/10.1371/journal.pone.0149564	3300014555	AS56	AS56_24
Human_microbiome	Human_gut_diet	https://doi.org/10.1371/journal.pone.0149564	3300014552	AS56	AS56_6
Human_microbiome	Human_gut_diet	https://doi.org/10.1371/journal.pone.0149564	3300014798	AS58	AS58_0
Human_microbiome	Human_gut_diet	https://doi.org/10.1371/journal.pone.0149564	3300014536	AS58	AS58_12
Human_microbiome	Human_gut_diet	https://doi.org/10.1371/journal.pone.0149564	3300014566	AS58	AS58_18
Human_microbiome	Human_gut_diet	https://doi.org/10.1371/journal.pone.0149564	3300014573	AS58	AS58_24
Human_microbiome	Human_gut_diet	https://doi.org/10.1371/journal.pone.0149564	3300014553	AS58	AS58_6
Human_microbiome	Human_gut_diet	https://doi.org/10.1371/journal.pone.0149564	3300014571	AS60	AS60_0
Human_microbiome	Human_gut_diet	https://doi.org/10.1371/journal.pone.0149564	3300014537	AS60	AS60_12
Human_microbiome	Human_gut_diet	https://doi.org/10.1371/journal.pone.0149564	3300014546	AS60	AS60_18
Human_microbiome	Human_gut_diet	https://doi.org/10.1371/journal.pone.0149564	3300014709	AS60	AS60_24
Human_microbiome	Human_gut_diet	https://doi.org/10.1371/journal.pone.0149564	3300014761	AS60	AS60_3
Human_microbiome	Human_gut_diet	https://doi.org/10.1371/journal.pone.0149564	3300014538	AS60	AS60_6
Human_microbiome	Human_gut_diet	https://doi.org/10.1371/journal.pone.0149564	3300014787	AS62	AS62_0
Human_microbiome	Human_gut_diet	https://doi.org/10.1371/journal.pone.0149564	3300014800	AS62	AS62_12
Human_microbiome	Human_gut_diet	https://doi.org/10.1371/journal.pone.0149564	3300014712	AS62	AS62_18
Human_microbiome	Human_gut_diet	https://doi.org/10.1371/journal.pone.0149564	3300014781	AS62	AS62_24
Human_microbiome	Human_gut_diet	https://doi.org/10.1371/journal.pone.0149564	3300014807	AS62	AS62_3
Human_microbiome	Human_gut_diet	https://doi.org/10.1371/journal.pone.0149564	3300014542	AS62	AS62_6
Human_microbiome	Human_gut_diet	https://doi.org/10.1371/journal.pone.0149564	3300014941	AS63	AS63_0
Human_microbiome	Human_gut_diet	https://doi.org/10.1371/journal.pone.0149564	3300014570	AS63	AS63_12
Human_microbiome	Human_gut_diet	https://doi.org/10.1371/journal.pone.0149564	3300014784	AS63	AS63_18
Human_microbiome	Human_gut_diet	https://doi.org/10.1371/journal.pone.0149564	3300014792	AS63	AS63_24
Human_microbiome	Human_gut_diet	https://doi.org/10.1371/journal.pone.0149564	3300014944	AS63	AS63_3
Human_microbiome	Human_gut_diet	https://doi.org/10.1371/journal.pone.0149564	3300014534	AS63	AS63_6
Human_microbiome	Human_gut_diet	https://doi.org/10.1371/journal.pone.0149564	3300014559	AS64	AS64_0
Human_microbiome	Human_gut_diet	https://doi.org/10.1371/journal.pone.0149564	3300014743	AS64	AS64_12
Human_microbiome	Human_gut_diet	https://doi.org/10.1371/journal.pone.0149564	3300014797	AS64	AS64_18
Human_microbiome	Human_gut_diet	https://doi.org/10.1371/journal.pone.0149564	3300014703	AS65	AS65_0
Human_microbiome	Human_gut_diet	https://doi.org/10.1371/journal.pone.0149564	3300014949	AS65	AS65_12
Human_microbiome	Human_gut_diet	https://doi.org/10.1371/journal.pone.0149564	3300014547	AS65	AS65_18
Human_microbiome	Human_gut_diet	https://doi.org/10.1371/journal.pone.0149564	3300014544	AS65	AS65_24
Human_microbiome	Human_gut_diet	https://doi.org/10.1371/journal.pone.0149564	3300014971	AS65	AS65_3
Human_microbiome	Human_gut_diet	https://doi.org/10.1371/journal.pone.0149564	3300014572	AS65	AS65_6
Human_microbiome	Human_gut_diet	https://doi.org/10.1371/journal.pone.0149564	3300014806	AS66	AS66_0
Human_microbiome	Human_gut_diet	https://doi.org/10.1371/journal.pone.0149564	3300014804	AS66	AS66_12
Human_microbiome	Human_gut_diet	https://doi.org/10.1371/journal.pone.0149564	3300029295	AS66	AS66_18
Human_microbiome	Human_gut_diet	https://doi.org/10.1371/journal.pone.0149564	3300014808	AS66	AS66_3
Human_microbiome	Human_gut_diet	https://doi.org/10.1371/journal.pone.0149564	3300014939	AS66	AS66_6
Human_microbiome	Human_gut_diet	https://doi.org/10.1371/journal.pone.0149564	3300014782	AS68	AS68_0
Human_microbiome	Human_gut_diet	https://doi.org/10.1371/journal.pone.0149564	3300014556	AS68	AS68_12
Human_microbiome	Human_gut_diet	https://doi.org/10.1371/journal.pone.0149564	3300014803	AS68	AS68_24
Human_microbiome	Human_gut_diet	https://doi.org/10.1371/journal.pone.0149564	3300014938	AS68	AS68_3
Human_microbiome	Human_gut_diet	https://doi.org/10.1371/journal.pone.0149564	3300014548	AS68	AS68_6
Antarctic_Lakes	Antarctic_Lakes		3300025425	Ace_Aerobic 1_0.1um	Ace2008Dec1
Antarctic_Lakes	Antarctic_Lakes		3300022843	Ace_Aerobic 1_0.1um	Ace2013Nov1
Antarctic_Lakes	Antarctic_Lakes		3300023229	Ace_Aerobic 1_0.1um	Ace2014Aug1
Antarctic_Lakes	Antarctic_Lakes		3300023293	Ace_Aerobic 1_0.1um	Ace2014Dec1
Antarctic_Lakes	Antarctic_Lakes		3300022853	Ace_Aerobic 1_0.1um	Ace2014July1
Antarctic_Lakes	Antarctic_Lakes		3300023294	Ace_Aerobic 1_0.1um	Ace2014Oct1
Antarctic_Lakes	Antarctic_Lakes		3300025513	Ace_Aerobic 1_0.8um	Ace2008Dec1
Antarctic_Lakes	Antarctic_Lakes		3300023243	Ace_Aerobic 1_0.8um	Ace2013Nov1
Antarctic_Lakes	Antarctic_Lakes		3300023239	Ace_Aerobic 1_0.8um	Ace2014Aug1
Antarctic_Lakes	Antarctic_Lakes		3300022844	Ace_Aerobic 1_0.8um	Ace2014Dec1
Antarctic_Lakes	Antarctic_Lakes		3300022866	Ace_Aerobic 1_0.8um	Ace2014July1
Antarctic_Lakes	Antarctic_Lakes		3300022825	Ace_Aerobic 1_0.8um	Ace2014Oct1
Antarctic_Lakes	Antarctic_Lakes		3300005913	Ace_Aerobic 1_3.0um	Ace2008Dec1
Antarctic_Lakes	Antarctic_Lakes		3300022867	Ace_Aerobic 1_3.0um	Ace2013Nov1
Antarctic_Lakes	Antarctic_Lakes		3300023236	Ace_Aerobic 1_3.0um	Ace2014Aug1
Antarctic_Lakes	Antarctic_Lakes		3300023501	Ace_Aerobic 1_3.0um	Ace2014Dec1
Antarctic_Lakes	Antarctic_Lakes		3300023237	Ace_Aerobic 1_3.0um	Ace2014July1
Antarctic_Lakes	Antarctic_Lakes		3300022865	Ace_Aerobic 1_3.0um	Ace2014Oct1
Antarctic_Lakes	Antarctic_Lakes		3300025438	Ace_Aerobic 2_0.1um	Ace2008Dec1
Antarctic_Lakes	Antarctic_Lakes		3300023235	Ace_Aerobic 2_0.1um	Ace2013Nov1
Antarctic_Lakes	Antarctic_Lakes		3300023296	Ace_Aerobic 2_0.1um	Ace2014Aug1
Antarctic_Lakes	Antarctic_Lakes		3300022851	Ace_Aerobic 2_0.1um	Ace2014Dec1
Antarctic_Lakes	Antarctic_Lakes		3300023245	Ace_Aerobic 2_0.1um	Ace2014July1
Antarctic_Lakes	Antarctic_Lakes		3300023240	Ace_Aerobic 2_0.1um	Ace2014Oct1
Antarctic_Lakes	Antarctic_Lakes		3300025603	Ace_Aerobic 2_0.8um	Ace2008Dec1
Antarctic_Lakes	Antarctic_Lakes		3300022847	Ace_Aerobic 2_0.8um	Ace2013Nov1
Antarctic_Lakes	Antarctic_Lakes		3300022845	Ace_Aerobic 2_0.8um	Ace2014Aug1
Antarctic_Lakes	Antarctic_Lakes		3300023227	Ace_Aerobic 2_0.8um	Ace2014Dec1
Antarctic_Lakes	Antarctic_Lakes		3300022836	Ace_Aerobic 2_0.8um	Ace2014July1
Antarctic_Lakes	Antarctic_Lakes		3300023238	Ace_Aerobic 2_0.8um	Ace2014Oct1
Antarctic_Lakes	Antarctic_Lakes		3300025502	Ace_Aerobic 2_3.0um	Ace2008Dec1
Antarctic_Lakes	Antarctic_Lakes		3300022842	Ace_Aerobic 2_3.0um	Ace2013Nov1
Antarctic_Lakes	Antarctic_Lakes		3300022885	Ace_Aerobic 2_3.0um	Ace2014Aug1
Antarctic_Lakes	Antarctic_Lakes		3300022857	Ace_Aerobic 2_3.0um	Ace2014July1
Antarctic_Lakes	Antarctic_Lakes		3300022848	Ace_Aerobic 2_3.0um	Ace2014Oct1
Antarctic_Lakes	Antarctic_Lakes		3300005915	Ace_Anaerobic 1_0.1um	Ace2008Dec1
Antarctic_Lakes	Antarctic_Lakes		3300023297	Ace_Anaerobic 1_0.1um	Ace2013Nov1
Antarctic_Lakes	Antarctic_Lakes		3300023061	Ace_Anaerobic 1_0.1um	Ace2014Dec1
Antarctic_Lakes	Antarctic_Lakes		3300023246	Ace_Anaerobic 1_0.1um	Ace2014Oct1
Antarctic_Lakes	Antarctic_Lakes		3300005932	Ace_Anaerobic 1_0.8um	Ace2008Dec1
Antarctic_Lakes	Antarctic_Lakes		3300023262	Ace_Anaerobic 1_0.8um	Ace2013Nov1
Antarctic_Lakes	Antarctic_Lakes		3300022846	Ace_Anaerobic 1_0.8um	Ace2014Dec1
Antarctic_Lakes	Antarctic_Lakes		3300022838	Ace_Anaerobic 1_0.8um	Ace2014Oct1
Antarctic_Lakes	Antarctic_Lakes		3300025642	Ace_Anaerobic 1_3.0um	Ace2008Dec1
Antarctic_Lakes	Antarctic_Lakes		3300023298	Ace_Anaerobic 1_3.0um	Ace2013Nov1
Antarctic_Lakes	Antarctic_Lakes		3300022860	Ace_Anaerobic 1_3.0um	Ace2014Dec1
Antarctic_Lakes	Antarctic_Lakes		3300023434	Ace_Anaerobic 1_3.0um	Ace2014Oct1
Antarctic_Lakes	Antarctic_Lakes		3300025736	Ace_Anaerobic 2_0.1um	Ace2008Dec1
Antarctic_Lakes	Antarctic_Lakes		3300031227	Ace_Anaerobic 2_0.1um	Ace2013Nov1
Antarctic_Lakes	Antarctic_Lakes		3300023256	Ace_Anaerobic 2_0.1um	Ace2014Dec1
Antarctic_Lakes	Antarctic_Lakes		3300022874	Ace_Anaerobic 2_0.1um	Ace2014Oct1
Antarctic_Lakes	Antarctic_Lakes		3300005936	Ace_Anaerobic 2_0.8um	Ace2008Dec1
Antarctic_Lakes	Antarctic_Lakes		3300022887	Ace_Anaerobic 2_0.8um	Ace2013Nov1
Antarctic_Lakes	Antarctic_Lakes		3300023299	Ace_Anaerobic 2_0.8um	Ace2014Dec1
Antarctic_Lakes	Antarctic_Lakes		3300023295	Ace_Anaerobic 2_0.8um	Ace2014Oct1
Antarctic_Lakes	Antarctic_Lakes		3300025698	Ace_Anaerobic 2_3.0um	Ace2008Dec1
Antarctic_Lakes	Antarctic_Lakes		3300022828	Ace_Anaerobic 2_3.0um	Ace2013Nov1
Antarctic_Lakes	Antarctic_Lakes		3300022884	Ace_Anaerobic 2_3.0um	Ace2014Dec1
Antarctic_Lakes	Antarctic_Lakes		3300023251	Ace_Anaerobic 2_3.0um	Ace2014Oct1
Antarctic_Lakes	Antarctic_Lakes		3300005910	Ace_Oxycline_0.1um	Ace2008Dec1
Antarctic_Lakes	Antarctic_Lakes		3300022871	Ace_Oxycline_0.1um	Ace2013Nov1
Antarctic_Lakes	Antarctic_Lakes		3300022890	Ace_Oxycline_0.1um	Ace2014Aug1
Antarctic_Lakes	Antarctic_Lakes		3300023292	Ace_Oxycline_0.1um	Ace2014Dec1
Antarctic_Lakes	Antarctic_Lakes		3300023257	Ace_Oxycline_0.1um	Ace2014July1
Antarctic_Lakes	Antarctic_Lakes		3300022821	Ace_Oxycline_0.1um	Ace2014Oct1
Antarctic_Lakes	Antarctic_Lakes		3300005909	Ace_Oxycline_0.8um	Ace2008Dec1
Antarctic_Lakes	Antarctic_Lakes		3300023244	Ace_Oxycline_0.8um	Ace2013Nov1
Antarctic_Lakes	Antarctic_Lakes		3300024048	Ace_Oxycline_0.8um	Ace2014Aug1
Antarctic_Lakes	Antarctic_Lakes		3300022826	Ace_Oxycline_0.8um	Ace2014Dec1
Antarctic_Lakes	Antarctic_Lakes		3300023241	Ace_Oxycline_0.8um	Ace2014July1
Antarctic_Lakes	Antarctic_Lakes		3300022859	Ace_Oxycline_0.8um	Ace2014Oct1
Antarctic_Lakes	Antarctic_Lakes		3300025433	Ace_Oxycline_3.0um	Ace2008Dec1
Antarctic_Lakes	Antarctic_Lakes		3300022882	Ace_Oxycline_3.0um	Ace2013Nov1
Antarctic_Lakes	Antarctic_Lakes		3300022864	Ace_Oxycline_3.0um	Ace2014Aug1
Antarctic_Lakes	Antarctic_Lakes		3300031697	Ace_Oxycline_3.0um	Ace2014Dec1
Antarctic_Lakes	Antarctic_Lakes		3300022834	Ace_Oxycline_3.0um	Ace2014July1
Antarctic_Lakes	Antarctic_Lakes		3300025697	Ace_Sub-oxycline_0.1um	Ace2008Dec1
Antarctic_Lakes	Antarctic_Lakes		3300023435	Ace_Sub-oxycline_0.1um	Ace2013Nov1
Antarctic_Lakes	Antarctic_Lakes		3300022868	Ace_Sub-oxycline_0.1um	Ace2014Dec1
Antarctic_Lakes	Antarctic_Lakes		3300022858	Ace_Sub-oxycline_0.1um	Ace2014Oct1
Antarctic_Lakes	Antarctic_Lakes		3300005917	Ace_Sub-oxycline_0.8um	Ace2008Dec1
Antarctic_Lakes	Antarctic_Lakes		3300022854	Ace_Sub-oxycline_0.8um	Ace2013Nov1
Antarctic_Lakes	Antarctic_Lakes		3300023233	Ace_Sub-oxycline_0.8um	Ace2014Dec1
Antarctic_Lakes	Antarctic_Lakes		3300023249	Ace_Sub-oxycline_0.8um	Ace2014Oct1
Antarctic_Lakes	Antarctic_Lakes		3300025649	Ace_Sub-oxycline_3.0um	Ace2008Dec1
Antarctic_Lakes	Antarctic_Lakes		3300023234	Ace_Sub-oxycline_3.0um	Ace2013Nov1
Antarctic_Lakes	Antarctic_Lakes		3300023253	Ace_Sub-oxycline_3.0um	Ace2014Dec1
Antarctic_Lakes	Antarctic_Lakes		3300022855	Ace_Sub-oxycline_3.0um	Ace2014Oct1
Antarctic_Lakes	Antarctic_Lakes		3300022822	Ace_Surface_0.1um	Ace2013Dec1
Antarctic_Lakes	Antarctic_Lakes		3300022839	Ace_Surface_0.1um	Ace2014Feb1
Antarctic_Lakes	Antarctic_Lakes		3300022837	Ace_Surface_0.1um	Ace2015Jan 15th1
Antarctic_Lakes	Antarctic_Lakes		3300023242	Ace_Surface_0.1um	Ace2015Jan 8th1
Antarctic_Lakes	Antarctic_Lakes		3300022833	Ace_Surface_0.8um	Ace2013Dec1
Antarctic_Lakes	Antarctic_Lakes		3300023054	Ace_Surface_0.8um	Ace2014Feb1
Antarctic_Lakes	Antarctic_Lakes		3300023429	Ace_Surface_0.8um	Ace2015Jan 15th1
Antarctic_Lakes	Antarctic_Lakes		3300022832	Ace_Surface_0.8um	Ace2015Jan 8th1
Antarctic_Lakes	Antarctic_Lakes		3300022827	Ace_Surface_3.0um	Ace2014Feb1
Antarctic_Lakes	Antarctic_Lakes		3300023230	Ace_Surface_3.0um	Ace2015Jan 15th1
Antarctic_Lakes	Antarctic_Lakes		3300005929	Deep_Surface_0.1um	Deep2006Dec1
Antarctic_Lakes	Antarctic_Lakes		3300028352	Deep_Surface_0.1um	Deep2014Aug1
Antarctic_Lakes	Antarctic_Lakes	doi: 10.1186/s40168-018-0495-3	3300012250	Deep_Surface_0.1um	Deep2014June1
Antarctic_Lakes	Antarctic_Lakes		3300028351	Deep_Surface_0.1um	Deep2014Nov1
Antarctic_Lakes	Antarctic_Lakes		3300028360	Deep_Surface_0.8um	Deep2008Dec1
Antarctic_Lakes	Antarctic_Lakes	doi: 10.1186/s40168-018-0495-3	3300012145	Deep_Surface_0.8um	Deep2013Dec1
Antarctic_Lakes	Antarctic_Lakes		3300012106	Deep_Surface_0.8um	Deep2014Aug1
Antarctic_Lakes	Antarctic_Lakes	doi: 10.1186/s40168-018-0495-3	3300012029	Deep_Surface_0.8um	Deep2014June1
Antarctic_Lakes	Antarctic_Lakes		3300028409	Deep_Surface_0.8um	Deep2014Nov1
Antarctic_Lakes	Antarctic_Lakes		3300031209	Organic_1.7m_0.8um	Organic2014Aug1
Antarctic_Lakes	Antarctic_Lakes		3300031217	Organic_1.7m_0.8um	Organic2014July1
Antarctic_Lakes	Antarctic_Lakes		3300031243	Organic_1.7m_0.8um	Organic2014Nov1
Antarctic_Lakes	Antarctic_Lakes		3300031391	Organic_1.7m_3.0um	Organic2014Aug1
Antarctic_Lakes	Antarctic_Lakes		3300031220	Organic_1.7m_3.0um	Organic2014July1
Antarctic_Lakes	Antarctic_Lakes		3300031334	Organic_1.7m_3.0um	Organic2014Nov1
Antarctic_Lakes	Antarctic_Lakes		3300031212	Organic_4.2m_0.1um	Organic2014Aug1
Antarctic_Lakes	Antarctic_Lakes		3300031396	Organic_4.2m_0.1um	Organic2014July1
Antarctic_Lakes	Antarctic_Lakes		3300031214	Organic_4.2m_0.8um	Organic2014Aug1
Antarctic_Lakes	Antarctic_Lakes		3300031704	Organic_4.2m_0.8um	Organic2014July1
Antarctic_Lakes	Antarctic_Lakes		3300031218	Organic_4.2m_0.8um	Organic2014Nov1
Antarctic_Lakes	Antarctic_Lakes		3300031395	Organic_4.2m_3.0um	Organic2014Aug1
Antarctic_Lakes	Antarctic_Lakes		3300031225	Organic_4.2m_3.0um	Organic2014July1
Antarctic_Lakes	Antarctic_Lakes		3300031392	Organic_4.2m_3.0um	Organic2014Nov1
Antarctic_Lakes	Antarctic_Lakes		3300031397	Organic_5.7m_3.0um	Organic2014Aug1
Antarctic_Lakes	Antarctic_Lakes		3300031404	Organic_5.7m_3.0um	Organic2014July1
Antarctic_Lakes	Antarctic_Lakes		3300031394	Organic_6.5m_3.0um	Organic2014Aug1
Antarctic_Lakes	Antarctic_Lakes		3300031221	Organic_6.5m_3.0um	Organic2014July1
Antarctic_Lakes	Antarctic_Lakes		3300031393	Organic_6.7m_0.8um	Organic2014Aug1
Antarctic_Lakes	Antarctic_Lakes		3300031343	Organic_6.7m_0.8um	Organic2014July1
Antarctic_Lakes	Antarctic_Lakes		3300031339	Organic_Surface_0.1um	Organic2013Dec1
Antarctic_Lakes	Antarctic_Lakes		3300031216	Organic_Surface_0.1um	Organic2014Dec1
Antarctic_Lakes	Antarctic_Lakes		3300031215	Organic_Surface_0.1um	Organic2014Feb1
Antarctic_Lakes	Antarctic_Lakes		3300031269	Organic_Surface_0.1um	Organic2015Jan1
Antarctic_Lakes	Antarctic_Lakes		3300031208	Organic_Surface_0.8um	Organic2013Dec1
Antarctic_Lakes	Antarctic_Lakes		3300031213	Organic_Surface_0.8um	Organic2013Nov1
Antarctic_Lakes	Antarctic_Lakes		3300031398	Organic_Surface_0.8um	Organic2014Dec1
Antarctic_Lakes	Antarctic_Lakes		3300031329	Organic_Surface_0.8um	Organic2014Feb1
Antarctic_Lakes	Antarctic_Lakes		3300031224	Organic_Surface_0.8um	Organic2015Jan1
Antarctic_Lakes	Antarctic_Lakes		3300031600	Organic_Surface_3.0um	Organic2013Dec1
Antarctic_Lakes	Antarctic_Lakes		3300031333	Organic_Surface_3.0um	Organic2013Nov1
Antarctic_Lakes	Antarctic_Lakes		3300031613	Organic_Surface_3.0um	Organic2014Dec1
Antarctic_Lakes	Antarctic_Lakes		3300031403	Organic_Surface_3.0um	Organic2014Feb1
Antarctic_Lakes	Antarctic_Lakes		3300031223	Organic_Surface_3.0um	Organic2015Jan1
Laboratory_incubation	Goat_fecal_pellet		3300019373	Alfalfa_Rep3	Alfalfa_Rep30Jan2015
Laboratory_incubation	Goat_fecal_pellet		3300021326	Alfalfa_Rep3	Alfalfa_Rep310Jan2015
Laboratory_incubation	Goat_fecal_pellet		3300021318	Alfalfa_Rep3	Alfalfa_Rep35Jan2015
Laboratory_incubation	Goat_fecal_pellet		3300023712	Bagasse_Rep2	Bagasse_Rep20Jan2015
Laboratory_incubation	Goat_fecal_pellet		3300023687	Bagasse_Rep2	Bagasse_Rep210Jan2015
Laboratory_incubation	Goat_fecal_pellet		3300023705	Bagasse_Rep2	Bagasse_Rep25Jan2015
Laboratory_incubation	Lake_Washington		3300024921	HOW_Rep3	HOW_Rep306Jan2015
Laboratory_incubation	Lake_Washington		3300024948	HOW_Rep3	HOW_Rep308Jan2015
Laboratory_incubation	Lake_Washington		3300024913	HOW_Rep3	HOW_Rep310Jan2015
Laboratory_incubation	Lake_Washington		3300024927	HOW_Rep4	HOW_Rep406Jan2015
Laboratory_incubation	Lake_Washington		3300024918	HOW_Rep4	HOW_Rep408Jan2015
Laboratory_incubation	Lake_Washington		3300024960	LOW_Rep1	LOW_Rep106Jan2015
Laboratory_incubation	Lake_Washington		3300004164	LOW_Rep1	LOW_Rep107Jan2015
Laboratory_incubation	Lake_Washington		3300024931	LOW_Rep1	LOW_Rep108Jan2015
Laboratory_incubation	Lake_Washington		3300024928	LOW_Rep1	LOW_Rep109Jan2015
Laboratory_incubation	Lake_Washington		3300004236	LOW_Rep1	LOW_Rep110Jan2015
Laboratory_incubation	Lake_Washington		3300024969	LOW_Rep2	LOW_Rep206Jan2015
Laboratory_incubation	Lake_Washington		3300024952	LOW_Rep2	LOW_Rep207Jan2015
Laboratory_incubation	Lake_Washington		3300024942	LOW_Rep2	LOW_Rep208Jan2015
Laboratory_incubation	Lake_Washington		3300024957	LOW_Rep2	LOW_Rep209Jan2015
Laboratory_incubation	Lake_Washington		3300024934	LOW_Rep2	LOW_Rep210Jan2015
Laboratory_incubation	Lake_Washington		3300024923	LOW_Rep3	LOW_Rep308Jan2015
Laboratory_incubation	Lake_Washington		3300024916	LOW_Rep3	LOW_Rep309Jan2015
Laboratory_incubation	Lake_Washington		3300024938	LOW_Rep3	LOW_Rep310Jan2015
Laboratory_incubation	Lake_Washington		3300024907	LOW_Rep3	LOW_Rep311Jan2015
Laboratory_incubation	Lake_Washington		3300024915	LOW_Rep3	LOW_Rep312Jan2015
Laboratory_incubation	Lake_Washington		3300024908	LOW_Rep3	LOW_Rep313Jan2015
Laboratory_incubation	Lake_Washington		3300024900	LOW_Rep3	LOW_Rep314Jan2015
Laboratory_incubation	Lake_Washington		3300004520	LOW_Rep3T	LOW_Rep3T11Jan2015
Laboratory_incubation	Lake_Washington		3300004495	LOW_Rep3T	LOW_Rep3T12Jan2015
Laboratory_incubation	Lake_Washington		3300004550	LOW_Rep3T	LOW_Rep3T13Jan2015
Laboratory_incubation	Lake_Washington		3300004490	LOW_Rep3T	LOW_Rep3T14Jan2015
Laboratory_incubation	Lake_Washington		3300024958	LOW_Rep4	LOW_Rep406Jan2015
Laboratory_incubation	Lake_Washington		3300024926	LOW_Rep4	LOW_Rep407Jan2015
Laboratory_incubation	Lake_Washington		3300024947	LOW_Rep4	LOW_Rep408Jan2015
Laboratory_incubation	Lake_Washington		3300024941	LOW_Rep4	LOW_Rep409Jan2015
Laboratory_incubation	Lake_Washington		3300004230	LOW_Rep4	LOW_Rep410Jan2015
Laboratory_incubation	Wastewater_Bioreactor		3300026284	Reactor 1	Reactor 12005Jun2005
Laboratory_incubation	Wastewater_Bioreactor		3300026299	Reactor 1	Reactor 12007Sep2007
Laboratory_incubation	Wastewater_Bioreactor		3300026283	Reactor 1	Reactor 12008Apr2008
Laboratory_incubation	Wastewater_Bioreactor		3300026303	Reactor 1	Reactor 12009Feb2009
Laboratory_incubation	Wastewater_Bioreactor		3300026282	Reactor 1	Reactor 12010Jul2010
Laboratory_incubation	Wastewater_Bioreactor		3300026289	Reactor 1	Reactor 12010Oct2010
Laboratory_incubation	Wastewater_Bioreactor		3300005102	Reactor 1	Reactor 12011Jan2011
Laboratory_incubation	Wastewater_Bioreactor		3300026288	Reactor 1	Reactor 12012Jan2012
Laboratory_incubation	Wastewater_Bioreactor		3300026302	Reactor 1	Reactor 12013May2013
Laboratory_incubation	Goat_fecal_pellet		3300028454	Reed-Canary-Grass_Rep3	Reed-Canary-Grass_Rep30Jan2015
Laboratory_incubation	Goat_fecal_pellet		3300023707	Reed-Canary-Grass_Rep3	Reed-Canary-Grass_Rep310Jan2015
Laboratory_incubation	Goat_fecal_pellet		3300023710	Reed-Canary-Grass_Rep3	Reed-Canary-Grass_Rep35Jan2015
Laboratory_incubation	Goat_fecal_pellet		3300021300	Reed-Canary-Grass_Rep3_Penicillin-Streptomycin	Reed-Canary-Grass_Rep3_Penicillin-Streptomycin10Jan2015
Laboratory_incubation	Goat_fecal_pellet		3300021288	Reed-Canary-Grass_Rep3_Penicillin-Streptomycin	Reed-Canary-Grass_Rep3_Penicillin-Streptomycin5Jan2015
North_American_Lakes	Crystal_Bog		3300025723	Crystal_Bog_Epilimnion	Crystal_Bog_Epilimnion03Jun2009
North_American_Lakes	Crystal_Bog		3300025424	Crystal_Bog_Epilimnion	Crystal_Bog_Epilimnion06Nov2007
North_American_Lakes	Crystal_Bog		3300025391	Crystal_Bog_Epilimnion	Crystal_Bog_Epilimnion08Jun2009
North_American_Lakes	Crystal_Bog		3300025429	Crystal_Bog_Epilimnion	Crystal_Bog_Epilimnion17Sep2008
North_American_Lakes	Crystal_Bog		3300025435	Crystal_Bog_Epilimnion	Crystal_Bog_Epilimnion18Jul2008
North_American_Lakes	Crystal_Bog		3300025381	Crystal_Bog_Epilimnion	Crystal_Bog_Epilimnion19Jun2007
North_American_Lakes	Crystal_Bog		3300025379	Crystal_Bog_Epilimnion	Crystal_Bog_Epilimnion21Jul2009
North_American_Lakes	Crystal_Bog		3300025466	Crystal_Bog_Epilimnion	Crystal_Bog_Epilimnion25Aug2007
North_American_Lakes	Crystal_Bog		3300025449	Crystal_Bog_Epilimnion	Crystal_Bog_Epilimnion25Jul2008
North_American_Lakes	Crystal_Bog		3300025426	Crystal_Bog_Epilimnion	Crystal_Bog_Epilimnion27Jul2009
North_American_Lakes	Crystal_Bog		3300025402	Crystal_Bog_Hypolimnion	Crystal_Bog_Hypolimnion03Jun2009
North_American_Lakes	Crystal_Bog		3300025390	Crystal_Bog_Hypolimnion	Crystal_Bog_Hypolimnion04Jul2008
North_American_Lakes	Crystal_Bog		3300025353	Crystal_Bog_Hypolimnion	Crystal_Bog_Hypolimnion06Jun2008
North_American_Lakes	Crystal_Bog		3300025420	Crystal_Bog_Hypolimnion	Crystal_Bog_Hypolimnion08Aug2008
North_American_Lakes	Crystal_Bog		3300025783	Crystal_Bog_Hypolimnion	Crystal_Bog_Hypolimnion08Jun2009
North_American_Lakes	Crystal_Bog		3300025363	Crystal_Bog_Hypolimnion	Crystal_Bog_Hypolimnion11Jul2008
North_American_Lakes	Crystal_Bog		3300025838	Crystal_Bog_Hypolimnion	Crystal_Bog_Hypolimnion12Aug2008
North_American_Lakes	Crystal_Bog		3300025648	Crystal_Bog_Hypolimnion	Crystal_Bog_Hypolimnion12Aug2009
North_American_Lakes	Crystal_Bog		3300025430	Crystal_Bog_Hypolimnion	Crystal_Bog_Hypolimnion12Jul2009
North_American_Lakes	Crystal_Bog		3300025366	Crystal_Bog_Hypolimnion	Crystal_Bog_Hypolimnion15Jul2008
North_American_Lakes	Crystal_Bog		3300025423	Crystal_Bog_Hypolimnion	Crystal_Bog_Hypolimnion15Jun2009
North_American_Lakes	Crystal_Bog		3300025467	Crystal_Bog_Hypolimnion	Crystal_Bog_Hypolimnion18Aug2009
North_American_Lakes	Crystal_Bog		3300025778	Crystal_Bog_Hypolimnion	Crystal_Bog_Hypolimnion18Jul2007
North_American_Lakes	Crystal_Bog		3300025395	Crystal_Bog_Hypolimnion	Crystal_Bog_Hypolimnion18Jul2008
North_American_Lakes	Crystal_Bog		3300025375	Crystal_Bog_Hypolimnion	Crystal_Bog_Hypolimnion22May2008
North_American_Lakes	Crystal_Bog		3300025403	Crystal_Bog_Hypolimnion	Crystal_Bog_Hypolimnion23Jun2009
North_American_Lakes	Crystal_Bog		3300025450	Crystal_Bog_Hypolimnion	Crystal_Bog_Hypolimnion24Aug2009
North_American_Lakes	Crystal_Bog		3300025368	Crystal_Bog_Hypolimnion	Crystal_Bog_Hypolimnion24Jun2008
North_American_Lakes	Crystal_Bog		3300025410	Crystal_Bog_Hypolimnion	Crystal_Bog_Hypolimnion25Aug2008
North_American_Lakes	Crystal_Bog		3300025365	Crystal_Bog_Hypolimnion	Crystal_Bog_Hypolimnion26May2008
North_American_Lakes	Crystal_Bog		3300025400	Crystal_Bog_Hypolimnion	Crystal_Bog_Hypolimnion27Jul2009
North_American_Lakes	Crystal_Bog		3300025428	Crystal_Bog_Hypolimnion	Crystal_Bog_Hypolimnion29Jul2008
North_American_Lakes	Crystal_Bog		3300025416	Crystal_Bog_Hypolimnion	Crystal_Bog_Hypolimnion29Jun2009
North_American_Lakes	Crystal_Bog		3300025378	Crystal_Bog_Hypolimnion	Crystal_Bog_Hypolimnion29May2008
North_American_Lakes	Lake_Sakinaw		3300028162	Sakinaw_Lake	Sakinaw_Lake05Jan2010
North_American_Lakes	Lake_Sakinaw		3300028168	Sakinaw_Lake	Sakinaw_Lake05Jan2010
North_American_Lakes	Lake_Sakinaw		3300028169	Sakinaw_Lake	Sakinaw_Lake05Jan2010
North_American_Lakes	Lake_Sakinaw		3300028272	Sakinaw_Lake	Sakinaw_Lake05Jan2010
North_American_Lakes	Lake_Sakinaw		3300028299	Sakinaw_Lake	Sakinaw_Lake05Jan2010
North_American_Lakes	Lake_Sakinaw		3300028191	Sakinaw_Lake	Sakinaw_Lake06Jun2013
North_American_Lakes	Lake_Sakinaw		3300028161	Sakinaw_Lake	Sakinaw_Lake06Jun2013
North_American_Lakes	Lake_Sakinaw		3300028167	Sakinaw_Lake	Sakinaw_Lake06Jun2013
North_American_Lakes	Lake_Sakinaw		3300028276	Sakinaw_Lake	Sakinaw_Lake24May2011
North_American_Lakes	Lake_Sakinaw		3300028156	Sakinaw_Lake	Sakinaw_Lake24May2011
North_American_Lakes	Lake_Sakinaw		3300028193	Sakinaw_Lake	Sakinaw_Lake24May2011
North_American_Lakes	Lake_Sakinaw		3300028298	Sakinaw_Lake	Sakinaw_Lake24May2011
